# A full-proteome, interaction-specific characterization of mutational hotspots across human cancers

**DOI:** 10.1101/2019.12.20.885293

**Authors:** Siwei Chen, Yuan Liu, Yingying Zhang, Shayne D. Wierbowski, Steven M. Lipkin, Xiaomu Wei, Haiyuan Yu

## Abstract

Rapid accumulation of cancer genomic data has led to the identification of an increasing number of mutational hotspots with uncharacterized significance. Here we present a biologically-informed computational framework that characterizes the functional relevance of all 1,107 published mutational hotspots identified in ∼25,000 tumor samples across 41 cancer types in the context of a human 3D interactome network, in which the interface of each interaction is mapped at residue resolution. Hotspots reside in network hub proteins and are enriched on protein interaction interfaces, suggesting that alteration of specific protein-protein interactions is critical for the oncogenicity of many hotspot mutations. Our framework enables, for the first time, systematic identification of specific protein interactions affected by hotspot mutations at the full proteome scale. Furthermore, by constructing a hotspot-affected network that connects all hotspot-affected interactions throughout the whole human interactome, we uncover genome-wide relationships among hotspots and implicate novel cancer proteins that do not harbor hotspot mutations themselves. Moreover, applying our network-based framework to specific cancer types identifies clinically significant hotspots that can be used for prognosis and therapy targets. Overall, we demonstrate that our framework bridges the gap between the statistical significance of mutational hotspots and their biological and clinical significance in human cancers.
