## Supplementary Table 5 for "A full-proteome, interaction-specific characterization of mutational hotspots across human cancers"

### Sheet: breast
Gene	Hotspot	Network_prioritized
CDH1	R335	1
ERBB2	S310	1
ERBB2	D769	1
ERBB2	V777	1
ERBB3	E928	1
ESR1	Y537	1
ESR1	D538	1
FOXA1	I176	1
FOXA1	D226	1
FOXA1	H247	1
FOXA1	S250	1
TP53	Y107	1
TP53	Q136	1
TP53	H179	1
TP53	Y205	1
TP53	N239	1
TP53	S241	1
TP53	R248	1
TP53	R249	1
TP53	R273	1
TP53	R280	1
TP53	E286	1
TP53	R337	1
TP53	R342	1
XPO1	E571	1
AKT1	E17	0
AKT1	L52	0
CBFB	M1	0
CDH1	R63	0
CDKN2A	H83	0
CTCF	Y226	0
CTCF	H284	0
CTCF	H288	0
ERBB2	L755	0
ERBB2	L869	0
ERBB3	V104	0
ERBB3	K329	0
ESR1	E380	0
ESR1	L536	0
FGFR2	N549	0
FGFR4	N535	0
FGFR4	V550	0
FOXA1	S242	0
GATA3	M293	0
GATA3	R364	0
GATA3	R366	0
HIST1H1C	E115	0
HIST1H1C	A180	0
IGF1R	G129	0
KRAS	G12	0
MAP2K4	S184	0
MAP3K1	L380	0
NUP93	E14	0
PIK3CA	P104	0
PIK3CA	M1043	0
PIK3CA	N1044	0
PIK3CA	H1047	0
PIK3CA	G1049	0
PIK3CA	K111	0
PIK3CA	G118	0
PIK3CA	N345	0
PIK3CA	C420	0
PIK3CA	E453	0
PIK3CA	E542	0
PIK3CA	E545	0
PIK3CA	Q546	0
PIK3CA	E726	0
PIK3CA	E81	0
PIK3CA	R88	0
PPP2R1A	R183	0
PTEN	C124	0
PTEN	A126	0
PTEN	R130	0
RAD51C	P21	0
RHOA	G17	0
SF3B1	K700	0
SMAD4	R361	0
TBX3	W113	0
TP53	F113	0
TP53	Y126	0
TP53	K132	0
TP53	M133	0
TP53	C135	0
TP53	C141	0
TP53	P151	0
TP53	V157	0
TP53	Y163	0
TP53	V173	0
TP53	R175	0
TP53	C176	0
TP53	H193	0
TP53	L194	0
TP53	I195	0
TP53	R196	0
TP53	D208	0
TP53	R213	0
TP53	V216	0
TP53	Y220	0
TP53	Y234	0
TP53	Y236	0
TP53	C238	0
TP53	C242	0
TP53	G245	0
TP53	I255	0
TP53	G266	0
TP53	F270	0
TP53	V272	0
TP53	V274	0
TP53	P278	0
TP53	R306	0

### Sheet: headandneck
Gene	Hotspot	Network_prioritized
CDKN2A	E88	1
HRAS	G12	1
HRAS	G13	1
HRAS	Q61	1
NRAS	Q61	1
RHOA	E40	1
TP53	Q136	1
TP53	N239	1
TP53	R248	1
TP53	R273	1
TP53	R280	1
TP53	R342	1
AKT1	E17	0
B2M	M1	0
CDKN2A	D108	0
CDKN2A	P114	0
CDKN2A	E120	0
CDKN2A	R80	0
CDKN2A	H83	0
CREBBP	R1446	0
EP300	D1399	0
FBXW7	R479	0
FBXW7	R505	0
FGFR3	S249	0
FGFR3	G380	0
HIST1H3C	K37	0
KRAS	G12	0
MAPK1	E322	0
NFE2L2	D29	0
NFE2L2	L30	0
NFE2L2	R34	0
NFE2L2	E79	0
NOTCH1	C440	0
NOTCH1	E455	0
NRAS	G12	0
PIK3CA	M1043	0
PIK3CA	H1047	0
PIK3CA	N345	0
PIK3CA	C420	0
PIK3CA	E542	0
PIK3CA	E545	0
PIK3CA	Q546	0
PPP2R1A	R183	0
PTEN	R130	0
RAC1	K116	0
RAC1	A159	0
SF3B1	R625	0
STAT3	D661	0
TGFBR2	E519	0
TP53	Y126	0
TP53	P151	0
TP53	V157	0
TP53	Y163	0
TP53	V173	0
TP53	R175	0
TP53	C176	0
TP53	H179	0
TP53	H193	0
TP53	I195	0
TP53	R196	0
TP53	R213	0
TP53	Y220	0
TP53	Y236	0
TP53	M237	0
TP53	C238	0
TP53	C242	0
TP53	G245	0
TP53	R249	0
TP53	G266	0
TP53	V272	0
TP53	C275	0
TP53	P278	0
TP53	R282	0
TP53	E298	0
TP53	R306	0

### Sheet: liver
Gene	Hotspot	Network_prioritized
CTNNB1	D32	1
CTNNB1	K335	1
CTNNB1	G34	1
CTNNB1	I35	1
CTNNB1	H36	1
CTNNB1	N387	1
STAT3	H410	1
TP53	R249	1
CDKN1A	M1	0
CTNNB1	S33	0
CTNNB1	S37	0
CTNNB1	T41	0
CTNNB1	S45	0
FH	M336	0
IDH1	R132	0
JAK1	L910	0
NFE2L2	E82	0
PIK3CA	H1047	0
SF3B1	K741	0
TP53	Y163	0
TP53	H193	0
TP53	Y220	0

### Sheet: lung
Gene	Hotspot	Network_prioritized
BRAF	G466	1
BRAF	V600	1
BRAF	K601	1
CDK4	R24	1
EGFR	L62	1
EGFR	E709	1
EGFR	G719	1
EGFR	A750	1
EGFR	K754	1
EGFR	S768	1
EGFR	L858	1
EGFR	L861	1
ERBB2	S310	1
ERBB2	V659	1
KEAP1	M110	1
KEAP1	R470	1
KRAS	Q61	1
NFE2L2	E79	1
NRAS	Q61	1
PIK3CA	N345	1
PIK3CA	C420	1
PIK3CA	E542	1
PIK3CA	E545	1
SMAD4	R361	1
STK11	D194	1
TP53	G105	1
TP53	R110	1
TP53	N131	1
TP53	K164	1
TP53	Y205	1
TP53	N239	1
TP53	S241	1
TP53	G244	1
TP53	R248	1
TP53	R273	1
TP53	C277	1
TP53	R280	1
TP53	E286	1
TP53	Q331	1
TP53	R337	1
TP53	R342	1
AKT1	E17	0
ARAF	S214	0
B2M	M1	0
BCOR	N1459	0
BRAF	G469	0
BRAF	N581	0
BRAF	D594	0
BRAF	G596	0
CDKN2A	D108	0
CDKN2A	R80	0
CDKN2A	H83	0
CDKN2A	D84	0
CTNNB1	D32	0
CTNNB1	S33	0
CTNNB1	G34	0
CTNNB1	S37	0
CTNNB1	T41	0
CTNNB1	S45	0
DIS3	D479	0
DIS3	D488	0
DNMT3B	V229	0
EGFR	L747	0
EGFR	T790	0
EGFR	L833	0
EP300	Y1414	0
ERBB2	L755	0
FBXW7	R465	0
FBXW7	R479	0
FBXW7	R505	0
FGFR3	S249	0
GATA2	C352	0
HIST1H1C	A180	0
HIST1H3B	E106	0
HRAS	G13	0
HRAS	Q61	0
IDH1	R132	0
IL7R	I241	0
KEAP1	V155	0
KEAP1	R272	0
KEAP1	R320	0
KEAP1	G333	0
KEAP1	G417	0
KEAP1	G480	0
KEAP1	R601	0
KRAS	A11	0
KRAS	G12	0
KRAS	G13	0
KRAS	A146	0
MAP2K1	K57	0
MET	Y1003	0
MET	D1010	0
MYC	P74	0
NFE2L2	W24	0
NFE2L2	Q26	0
NFE2L2	D29	0
NFE2L2	G31	0
NFE2L2	R34	0
NFE2L2	T80	0
NFE2L2	G81	0
NOTCH1	F853	0
PIK3CA	H1047	0
PIK3CA	E726	0
PTEN	R130	0
RAD50	D69	0
RAF1	S257	0
RRAS2	Q72	0
SF3B1	G740	0
SMAD4	D351	0
SMARCA4	G1232	0
SOS1	N233	0
STK11	E165	0
STK11	N181	0
STK11	S216	0
STK11	Q220	0
STK11	E223	0
STK11	W239	0
STK11	G242	0
STK11	G251	0
STK11	W308	0
TP53	K132	0
TP53	F134	0
TP53	C135	0
TP53	Q144	0
TP53	G154	0
TP53	T155	0
TP53	V157	0
TP53	R158	0
TP53	A159	0
TP53	Y163	0
TP53	V172	0
TP53	V173	0
TP53	R175	0
TP53	C176	0
TP53	H179	0
TP53	H193	0
TP53	L194	0
TP53	I195	0
TP53	R196	0
TP53	R213	0
TP53	H214	0
TP53	S215	0
TP53	Y220	0
TP53	Y234	0
TP53	Y236	0
TP53	M237	0
TP53	C238	0
TP53	C242	0
TP53	G245	0
TP53	M246	0
TP53	R249	0
TP53	E258	0
TP53	G266	0
TP53	R267	0
TP53	F270	0
TP53	V272	0
TP53	V274	0
TP53	C275	0
TP53	P278	0
TP53	D281	0
TP53	R282	0
TP53	E285	0
TP53	E298	0
TRAF7	R189	0
U2AF1	S34	0

### Sheet: bowel
Gene	Hotspot	Network_prioritized
BCL6	R594	1
BRAF	G466	1
BRAF	V600	1
CTNNB1	W383	1
ERBB2	S310	1
ERBB2	V777	1
ERBB3	S846	1
KRAS	G60	1
KRAS	Q61	1
MAX	R60	1
NRAS	Q61	1
PIK3CA	V344	1
PIK3CA	N345	1
PIK3CA	R357	1
PIK3CA	C420	1
PIK3CA	E542	1
PIK3CA	E545	1
PIK3CA	Q546	1
PIK3R1	N564	1
PIK3R1	K567	1
PRKCI	R480	1
PTEN	R233	1
RHOA	T37	1
SMAD2	T303	1
SMAD2	P305	1
SMAD2	R321	1
SMAD2	C463	1
SMAD3	R268	1
SMAD4	P356	1
SMAD4	R361	1
SMAD4	D537	1
TP53	P152	1
TP53	H168	1
TP53	P190	1
TP53	Y205	1
TP53	S241	1
TP53	R248	1
TP53	R273	1
TP53	E286	1
TP53	R342	1
AKT1	E17	0
ALK	R401	0
APC	Q1367	0
APC	Q1406	0
APC	Q1429	0
ARID1A	R1989	0
ASXL2	M1	0
ATM	R250	0
ATM	R3008	0
ATM	R337	0
BRAF	G469	0
BRAF	N581	0
BRAF	D594	0
CARD11	R423	0
CDK12	R890	0
CDKN2A	R80	0
CTNNB1	T41	0
CTNNB1	S45	0
DIS3	R689	0
DNMT1	E432	0
EP300	W1466	0
ERBB2	R678	0
ERBB2	L755	0
ERBB2	V842	0
ERBB3	V104	0
ERBB3	A232	0
ERRFI1	K409	0
ETV6	R369	0
FBXW7	R367	0
FBXW7	R465	0
FBXW7	R479	0
FBXW7	R505	0
FBXW7	D520	0
FBXW7	S582	0
FBXW7	R658	0
FBXW7	R689	0
FGFR2	R203	0
GLI1	R380	0
IDH1	R132	0
KRAS	K117	0
KRAS	G12	0
KRAS	G13	0
KRAS	A146	0
KRAS	Q22	0
MAP2K1	G128	0
MAP2K1	F53	0
MAP2K1	K57	0
MED12	G44	0
MTOR	S2215	0
MYC	S161	0
NRAS	G12	0
NRAS	G13	0
PAX5	V26	0
PIK3CA	Y1021	0
PIK3CA	M1043	0
PIK3CA	H1047	0
PIK3CA	G1049	0
PIK3CA	R108	0
PIK3CA	K111	0
PIK3CA	R38	0
PIK3CA	E726	0
PIK3CA	R88	0
PIK3CB	R321	0
POLE	P286	0
POLE	V411	0
PPP2R1A	R183	0
PRDM14	R505	0
PTEN	R130	0
PTEN	R173	0
PTEN	Y68	0
RAF1	S257	0
SF3B1	R625	0
SMAD4	E330	0
SMAD4	D351	0
SMAD4	G386	0
SMAD4	G419	0
TGFBR1	S241	0
TGFBR1	T375	0
TGFBR2	R528	0
TP53	T125	0
TP53	Y126	0
TP53	S127	0
TP53	K132	0
TP53	C135	0
TP53	C141	0
TP53	P151	0
TP53	Y163	0
TP53	V173	0
TP53	R175	0
TP53	C176	0
TP53	H179	0
TP53	I195	0
TP53	R196	0
TP53	R213	0
TP53	S215	0
TP53	Y220	0
TP53	I232	0
TP53	Y236	0
TP53	M237	0
TP53	C238	0
TP53	C242	0
TP53	G245	0
TP53	L257	0
TP53	E258	0
TP53	G266	0
TP53	V272	0
TP53	V274	0
TP53	C275	0
TP53	P278	0
TP53	R282	0
TP53	R306	0

### Sheet: esophagus stomach
Gene	Hotspot	Network_prioritized
CDH1	D254	1
CDKN2A	D84	1
ERBB2	S310	1
ERBB2	D769	1
ERBB2	V777	1
KRAS	Q61	1
NFE2L2	E79	1
PAX5	V26	1
PIK3CA	N345	1
PIK3CA	E542	1
PIK3CA	E545	1
PIK3CA	Q546	1
RHOA	Y34	1
RHOA	R5	1
SMAD4	P356	1
SMAD4	R361	1
TP53	Y205	1
TP53	S241	1
TP53	G244	1
TP53	R248	1
TP53	R273	1
TP53	E286	1
TP53	R342	1
AKT1	E17	0
ARID1A	G2087	0
B2M	M1	0
CDH1	Y190	0
CDH1	D288	0
CDKN2A	R80	0
CDKN2A	H83	0
CTNNB1	D32	0
CTNNB1	S33	0
CTNNB1	S37	0
CTNNB1	R535	0
EP300	D1399	0
ERBB2	R678	0
ERBB2	L755	0
ERBB2	G776	0
ERBB3	V104	0
ERBB3	D297	0
ERBB3	S846	0
ERBB4	K1002	0
ERBB4	F1102	0
ERBB4	K1223	0
ERBB4	S774	0
ERBB4	L798	0
FBXW7	R465	0
FBXW7	R479	0
FBXW7	R505	0
FBXW7	Y545	0
FGFR2	C382	0
GTF2I	N440	0
HNF1A	S591	0
IL7R	K395	0
INPPL1	R70	0
KNSTRN	V12	0
KRAS	G12	0
KRAS	G13	0
KRAS	A146	0
NFE2L2	G31	0
NFE2L2	G81	0
NRAS	Q61	0
PIK3CA	H1047	0
PIK3CA	K111	0
PIK3CA	R88	0
PIK3CA	R93	0
PIK3CD	R894	0
PLK2	L208	0
PTPN11	G507	0
RHOA	L22	0
RHOA	Y42	0
RHOA	L57	0
RHOA	G62	0
RNF43	H86	0
SMAD4	D351	0
SMAD4	G386	0
SMARCA4	M781	0
SMARCA4	T910	0
SMARCB1	R377	0
TP53	F134	0
TP53	C135	0
TP53	P151	0
TP53	Y163	0
TP53	V173	0
TP53	R175	0
TP53	C176	0
TP53	H179	0
TP53	H193	0
TP53	I195	0
TP53	R196	0
TP53	R213	0
TP53	H214	0
TP53	S215	0
TP53	Y220	0
TP53	Y234	0
TP53	M237	0
TP53	C238	0
TP53	G245	0
TP53	R249	0
TP53	G266	0
TP53	V272	0
TP53	C275	0
TP53	P278	0
TP53	R282	0
TP53	E285	0
TP53	R306	0
